# Conserved amino acid residues and gene expression patterns associated with the substrate preferences of the competing enzymes FLS and DFR

**DOI:** 10.1101/2023.11.05.565693

**Authors:** Nancy Choudhary, Boas Pucker

## Abstract

**Background:** Flavonoids, an important class of specialized metabolites, are synthesized from phenylalanine and present in almost all plant species. Different branches of flavonoid biosynthesis lead to products like flavones, flavonols, anthocyanins, and proanthocyanidins. Dihydroflavonols form the branching point towards the production of non-colored flavonols via flavonol synthase (FLS) and colored anthocyanins via dihydroflavonol 4-reductase (DFR). Despite the wealth of publicly accessible data, there remains a gap in understanding the mechanisms that mitigate competition between FLS and DFR for the shared substrate, dihydroflavonols.

**Results:** An angiosperm-wide comparison of FLS and DFR sequences revealed the amino acids at positions associated with the substrate specificity in both enzymes. A global analysis of the phylogenetic distribution of these amino acid residues revealed that monocots generally possess FLS with Y132 (FLS_Y_) and DFR with N133 (DFR_N_). In contrast, dicots generally possess FLS_H_ and DFR_N_, DFR_D_, and DFR_A_. DFR_A_, which restricts substrate preference to dihydrokaempferol, previously believed to be unique to strawberry species, is found to be more widespread in angiosperms and has evolved independently multiple times. Generally, angiosperm FLS appears to prefer dihydrokaempferol, whereas DFR appears to favor dihydroquercetin or dihydromyricetin. Moreover, in the FLS-DFR competition, the dominance of one over the other is observed, with typically only one gene being expressed at any given time.

**Conclusion:** This study illustrates how almost mutually exclusive gene expression and substrate-preference determining residues could mitigate competition between FLS and DFR, delineates the evolution of these enzymes, and provides insights into mechanisms directing the metabolic flux of the flavonoid biosynthesis, with potential implications for ornamental plants and molecular breeding strategies.
