## AdditionalFile1 for "Conserved amino acid residues and gene expression patterns associated with the substrate preferences of the competing enzymes FLS and DFR"

Taxonomic Range	Species	Source	Annotation version	Reference
Thallophyta	Auxenochlorella protothecoides	NCBI	ASM73321v1	https://doi.org/10.1186/1471-2164-15-582
Thallophyta	Bathycoccus prasinos	NCBI	ASM222023v1	https://doi.org/10.1186/gb-2012-13-8-r74
Thallophyta	Botryococcus braunii	Phytozome	Bbraunii_502_v2.1	Botryococcus braunii Showa v2.1 DOE-JGI, http://phytozome.jgi.doe.gov/
Thallophyta	Chlamydomonas reinhardtii	Phytozome	Creinhardtii_281_v5	https://doi.org/10.1126/science.1143609
Thallophyta	Chlorella sorokiniana	NCBI	Chlorella_sorokiniana 2.0	https://doi.org/10.1111/tpj.13789
Thallophyta	Chlorella variabilis	NCBI	v 1.0	https://doi.org/10.1105/tpc.110.076406
Thallophyta	Chromochloris zofingiensis	Phytozome	Czofingiensis_461_v5.2.3.2	https://doi.org/10.1073/pnas.1619928114
Thallophyta	Coccomyxa subellipsoidea	NCBI	Coccomyxa subellipsoidae v2.0	https://doi.org/10.1186/gb-2012-13-5-r39
Thallophyta	Dunaliella salina	Phytozome	Dsalina_325_v1.0	https://doi.org/10.1016/j.algal.2020.101990
Thallophyta	Gonium pectorale	NCBI	ASM158458v1	https://doi.org/10.1038/ncomms11370
Thallophyta	Marchantia polymorpha	Phytozome	Mpolymorpha_320_v3.1	https://doi.org/10.1016/j.cell.2017.09.030
Thallophyta	Micratinium conductrix	NCBI	ASM224581v2	https://doi.org/10.1111/tpj.13789
Thallophyta	Micromonas commoda	NCBI	ASM9098v2	https://doi.org/10.1126/science.116722
Thallophyta	Micromonas pusilla	Phytozome	MpusillaRCC299_229_v3.0	https://doi.org/10.1126/science.1167222
Thallophyta	Monoraphidium neglectum	NCBI	mono_v1	https://doi.org/10.1186/1471-2164-14-926
Thallophyta	Ostreococcus lucimarinus	Phytozome	Olucimarinus_231_v2.0	https://doi.org/10.1073/pnas.0611046104
Thallophyta	Ostreococcus tauri	NCBI	version 140606	https://doi.org/10.1186/1471-2164-15-1103
Thallophyta	Porphyra umbilicalis	Phytozome	Pumbilicalis_456_v1.5	https://doi.org/10.1073/pnas.1703088114
Thallophyta	Tetrabaena socialis	NCBI	TetSoc1	https://doi.org/10.1093/molbev/msx332
Thallophyta	Volvox carteri	Phytozome	Vcarteri_317_v2.1	https://doi.org/10.1126/science.1188800
Bryophyta	Ceratodon purpureus	Phytozome	CpurpureusGG1_539_v1.1	https://doi.org/10.1126/sciadv.abh2488
Bryophyta	Physcomitrella patens	Phytozome	Ppatens_318_v3.3	https://doi.org/10.1111/tpj.13801
Bryophyta	Sphagnum fallax	Phytozome	Sfallax_522_v1.1	https://doi.org/10.1038/s41477-022-01333-5
Bryophyta	Sphagnum magellanicum	Phytozome	Smagellanicum_521_v1.1	https://doi.org/10.1038/s41477-022-01333-5
Pteridophyta	Selaginella moellendorffii	Phytozome	Smoellendorffii_91_v1.0	https://doi.org/10.1126/science.1203810
Gymnosperms	Cryptomeria japonica	NCBI	Sugi_1.0	https://doi.org/10.1101/2023.02.24.529822
Gymnosperms	Ginkgo biloba	National Genomics Data Center	GWHBAVD00000000	https://doi.org/10.1038/s41477-021-00933-x
Gymnosperms	Picea abies	NCBI	Pabies01	https://doi.org/10.1038/nature12211
Gymnosperms	Picea glauca	Gymno Plaza 1.0	pgl	https://doi.org/10.1104/pp.111.179663
Gymnosperms	Picea sitchensis	Gymno Plaza 1.1	psi	https://bfw.ac.at/rz/bfwcms2.web?dok=9031
Gymnosperms	Pinus pinaster	Gymno Plaza 1.2	ppi	https://bfw.ac.at/rz/bfwcms2.web?dok=9031
Gymnosperms	Pinus sylvestris	Gymno Plaza 1.3	psy	https://bfw.ac.at/rz/bfwcms2.web?dok=9031
Gymnosperms	Pinus taeda	Gymno Plaza 1.4	pta	https://doi.org/10.1186/gb-2014-15-3-r59
Gymnosperms	Pseudotsuga menziesii	Gymno Plaza 1.5	pme	https://bfw.ac.at/rz/bfwcms2.web?dok=9031
Gymnosperms	Taxus chinensis	NCBI	Ta-2021	https://doi.org/10.1038/s41477-021-00963-5
Gymnosperms	Thuja plicata	Phytozome	Tplicata_572_v3.1	Thuja plicata v3.1 DOE-JGI http://phytozome-next.jgi.doe.gov/Thuja plicata v3.1
Angiosperms	Acorus americanus	Phytozome	Aamericanus_586_v1.1	Acorus americanus v1.1, DOE-JGI, https://phytozome-next.jgi.doe.gov/info/Aamericanus_v1_1
Angiosperms	Actinidia chinensis	NCBI	Red5_PS1_1.69.0	https://doi.org/10.1186/s12864-018-4656-3
Angiosperms	Aegilops tauschii	NCBI	Aet v5.0	https://doi.org/10.1093/g3journal/jkab325
Angiosperms	Alyssum linifolium	Phytozome	Alinifolium_472_v1.1	Brassicales Map Alignment Project, DOE-JGI, http://bmap.jgi.doe.gov/
Angiosperms	Amaranthus hypochondriacus	Phytozome	Ahypochondriacus_459_v2.1	https://doi.org/10.1186/s12915-017-0412-4
Angiosperms	Amborella trichopoda	Phytozome	Atrichopoda_291_v1.0	https://doi.org/10.1126/science.1241089
Angiosperms	Anacardium occidentale	Phytozome	Aoccidentale_449_v0.9	https://phytozome-next.jgi.doe.gov/info/Aoccidentale_v0_9
Angiosperms	Ananas comosus	Phytozome	Acomosus_321_v3	https://doi.org/10.1038/ng.3435
Angiosperms	Antirrhinum majus	Genome Sequence Archive	Antirrhinum majus	https://doi.org/10.1038/s41477-018-0349-9
Angiosperms	Apostasia shenzhenica	NCBI	ASM278626v1	https://doi.org/10.1038/nature23897
Angiosperms	Aquilegia coerulea	Phytozome	Acoerulea_322_v3.1	https://doi.org/10.7554/elife.36426
Angiosperms	Arabidopsis halleri	Phytozome	Ahalleri_264_v1.1	Arabidopsis halleri v1.1, DOE-JGI, http://phytozome.jgi.doe.gov/
Angiosperms	Arabidopsis lyrata	Phytozome	Alyrata_384_v2.1	https://doi.org/10.1038/ng.807
Angiosperms	Arabidopsis thaliana	TAIR10	TAIR10	https://www.arabidopsis.org/
Angiosperms	Arachis duranensis	NCBI	aradu.V14167.gnm2.J7QH	https://doi.org/10.1093/sysbio/syaa013
Angiosperms	Arachis hypogaea	Phytozome	Ahypogaea_530_v1.0	https://doi.org/10.1038/s41588-019-0405-z
Angiosperms	Arachis ipaensis	NCBI	Araip1.1	https://doi.org/10.1038/ng.3517
Angiosperms	Artemisia annua	NCBI	ASM311234v1	https://doi.org/10.1016/j.molp.2018.03.015
Angiosperms	Asparagus officinalis	Phytozome	Aofficinalis_498_V1.1	https://doi.org/10.1038/s41467-017-01064-8
Angiosperms	Beta vulgaris	RefBeet 1.5	RefBeet 1.5	https://doi.org/10.1186/s13059-015-0729-7
Angiosperms	Betula platyphylla	Phytozome	Bplatyphylla_679_v1.1	https://doi.org/10.1038/s41438-021-00481-7
Angiosperms	Boechera stricta	NCBI	NTU_Bstr_SAD12_2.2	https://doi.org/10.1038/s41559-021-01486-0
Angiosperms	Brachypodium distachyon	Phytozome	Bdistachyon_556_v3.2	https://doi.org/10.1038/nature08747
Angiosperms	Brachypodium hybridum	Phytozome	Bhybridum_463_v1.1	https://doi.org/10.1038/s41467-020-17302-5
Angiosperms	Brachypodium stacei	Phytozome	Bstacei_316_v1.1	https://doi.org/10.1038/s41467-020-17302-5
Angiosperms	Brachypodium sylvaticum	Phytozome	Bsylvaticum_490_v1.1	Brachypodium sylvaticum v1.1 DOE-JGI, http://phytozome.jgi.doe.gov/
Angiosperms	Brassica napus	NCBI	Da-Ae	https://doi.org/10.1093/g3journal/jkad026
Angiosperms	Brassica rapa	Phytozome	BrapaFPsc_277_v1.3	https://phytozome-next.jgi.doe.gov/info/BrapaFPsc_v1_3
Angiosperms	Cajanus cajan	NCBI	C.cajan_V1.1	https://doi.org/10.1038/nbt.2022
Angiosperms	Cakile maritima	Phytozome	Cmaritima_481_v1.1	Brassicales Map Alignment Project, DOE-JGI, http://bmap.jgi.doe.gov/
Angiosperms	Calamus simplicifolius	NCBI	Calamus_simplicifolius	https://doi.org/10.1093/gigascience/giy097
Angiosperms	Camelina sativa	NCBI	Cs	https://doi.org/10.1038/ncomms4706
Angiosperms	Capsella grandiflora	Phytozome	Cgrandiflora_266_v1.1	https://doi.org/10.1038/ng.2669
Angiosperms	Capsella rubella	Phytozome	Crubella_474_v1.1	https://doi.org/10.1038/ng.2669
Angiosperms	Capsicum annuum	NCBI	UCD10Xv1.1	10.1038/s41438-017-0011-0
Angiosperms	Capsicum baccatum	NCBI	ASM227188v2	10.1186/s13059-017-1341-9
Angiosperms	Capsicum chinense	NCBI	ASM227189v2	10.1186/s13059-017-1341-9
Angiosperms	Carica papaya	Phytozome	Cpapaya_113_ASGPBv0.4	https://doi.org/10.1038/nature06856
Angiosperms	Carya illinoinensis	Phytozome	Cillinoinensislakota_561_v1.1	https://doi.org/10.1038/s41467-021-24328-w
Angiosperms	Caulanthus amplexicaulis	Phytozome	Camplexicaulis_470_v1.1	Brassicales Map Alignment Project, DOE-JGI, http://bmap.jgi.doe.gov/
Angiosperms	Cenchrus americanus	NCBI	ASM217483v2	https://doi.org/10.1038/nbt.3943
Angiosperms	Chenopodium quinoa	Phytozome	Cquinoa_392_v1.0	https://doi.org/10.1038/nature21370
Angiosperms	Cicer arietinum	Phytozome	Carietinum_492_v1.0	https://doi.org/10.1038/nbt.2491
Angiosperms	Cinnamomum kanehirae	Phytozome	Ckanehirae_531_v3	https://doi.org/10.1038/s41477-018-0337-0
Angiosperms	Citrus clementina	Phytozome	Cclementina_182_v1.0	https://doi.org/10.1038/nbt.2906
Angiosperms	Citrus sinensis	Phytozome	Csinensis_154	https://doi.org/10.1038/nbt.2906
Angiosperms	Citrus trifoliata	Phytozome	Ptrifoliata_565_v1.3.1	https://doi.org/10.1111/tpj.14993
Angiosperms	Cleome violacea	Phytozome	Cviolacea_484_v1.1	Brassicales Map Alignment Project, DOE-JGI, http://bmap.jgi.doe.gov/
Angiosperms	Colocasia esculenta	NCBI	Taro_JAAS_v1.0	https://doi.org/10.1111/1755-0998.13239
Angiosperms	Corchorus capsularis	NCBI	CCACVL1_1.0	https://doi.org/10.1038/nplants.2016.223
Angiosperms	Corchorus olitorius	NCBI	COLO4_1.0	https://doi.org/10.1038/nplants.2016.223
Angiosperms	Crambe hispanica	Phytozome	Chispanica_488_v1.1	Brassicales Map Alignment Project, DOE-JGI, http://bmap.jgi.doe.gov/
Angiosperms	Cucumis melo	NCBI	ASM31304v1	https://doi.org/10.1073/pnas.1205415109
Angiosperms	Cucumis sativus	Phytozome	Csativus_122	https://doi.org/10.1093/gigascience/giz072
Angiosperms	Cucurbita maxima	NCBI	Cmax_1.0	https://doi.org/10.1016/j.molp.2017.09.003
Angiosperms	Cucurbita pepo	NCBI	Cucurbita pepo	https://doi.org/10.1038/s41438-019-0176-9
Angiosperms	Daucus carota	Phytozome	Dcarota_388_v2.0	https://doi.org/10.1038/ng.3565
Angiosperms	Descurainia sophioides	Phytozome	Dsophioides_482_v1.1	Brassicales Map Alignment Project, DOE-JGI, http://bmap.jgi.doe.gov/
Angiosperms	Dianthus caryophyllus	Carnation DB	DCA_r1.0	0.1093/dnares/dst053
Angiosperms	Dichanthelium oligosanthes	NCBI	ASM163321v2	https://doi.org/10.1186/s13059-016-1080-3
Angiosperms	Dioscorea alata	Phytozome	Dalata_550_v2.1	https://doi.org/10.1038/s41467-022-29114-w
Angiosperms	Dioscorea rotundata	Ensembl plants	TDr96_F1_v2_PseudoChromosome	https://doi.org/10.1186/s12915-017-0419-x
Angiosperms	Diptychocarpus strictus	Phytozome	Dstrictus_489_v1.1	Brassicales Map Alignment Project, DOE-JGI, http://bmap.jgi.doe.gov/
Angiosperms	Dorcoceras hygrometricum	NCBI	Boea_hygrometrica.v1	https://doi.org/10.1073/pnas.1505811112
Angiosperms	Durio zibethinus	NCBI	Duzib1.0	https://doi.org/10.1038/ng.3972
Angiosperms	Elaeis guineensis	NCBI	EG5	https://doi.org/10.1038/nature12309
Angiosperms	Eleusine coracana	Phytozome	Ecoracana_560_v1.1	https://doi.org/10.1038/s41467-023-38915-6
Angiosperms	Eruca vesicaria	Phytozome	Evesicaria_487_v1.1	Brassicales Map Alignment Project DOE-JGI http://bmap.jgi.doe.gov/
Angiosperms	Erythranthe guttata	Phytozome	MguttatusTOL_551_v5.0	https://doi.org/10.1073/pnas.1319032110
Angiosperms	Eucalyptus grandis	Phytozome	Egrandis_297_v2.0	https://doi.org/10.1038/nature13308
Angiosperms	Euclidium syriacum	Phytozome	Esyriacum_483_v1.1	Brassicales Map Alignment Project, DOE-JGI, http://bmap.jgi.doe.gov/
Angiosperms	Eutrema salsugineum	Phytozome	Esalsugineum_173_v1.0	https://doi.org/10.3389/fpls.2013.00046
Angiosperms	Fagus sylvatica	Phytozome	Fagus_sylvatica_v1.3	https://doi.org/10.1093%2Fgigascience%2Fgiy063
Angiosperms	Fragaria ananassa	Phytozome	Fxananassa_675_v1.0.a1	https://doi.org/10.1038/s41588-019-0356-4
Angiosperms	Fragaria vesca	Phytozome	Fvesca_677_v4.0.a2	https://doi.org/10.1093/dnares/dsx038
Angiosperms	Genlisea aurea	NCBI	GenAur_1.0	https://doi.org/10.1186/1471-2164-14-476
Angiosperms	Glycine max	Phytozome	Gmax_189	https://doi.org/10.1111/tpj.14500
Angiosperms	Glycine soja	Phytozome	Gsoja_509_v1.1	https://doi.org/10.1111/tpj.14500
Angiosperms	Gossypium arboreum	NCBI	ASM2569848v2	https://doi.org/10.1038/s41588-022-01237-2
Angiosperms	Gossypium barbadense	Phytozome	Gbarbadense_526_v1.1	https://doi.org/10.1038/s41588-020-0614-5
Angiosperms	Gossypium darwinii	Phytozome	Gdarwinii_529_v1.1	https://doi.org/10.1038/s41588-020-0614-5
Angiosperms	Gossypium hirsutum	Phytozome	Ghirsutum_527_v2.1	https://doi.org/10.1038/s41588-020-0614-5
Angiosperms	Gossypium mustelinum	Phytozome	Gmustelinum_524_v1.1	https://doi.org/10.1038/s41588-020-0614-5
Angiosperms	Gossypium raimondii	Phytozome	Graimondii_221	https://doi.org/10.1038/nature11798
Angiosperms	Gossypium tomentosum	Phytozome	Gtomentosum_525_v1.1	https://doi.org/10.1038/s41588-020-0614-5
Angiosperms	Handroanthus impetiginosus	NCBI	Himp0.1	https://doi.org/10.1093/gigascience/gix125
Angiosperms	Helianthus annuus	Phytozome	Hannuus_494_r1.2	https://doi.org/10.1038/nature22380
Angiosperms	Herrania umbratica	NCBI	ASM216827v2	https://www.ncbi.nlm.nih.gov/datasets/genome/GCF_002168275.1/
Angiosperms	Hevea brasiliensis	NCBI	ASM3005281v1	https://doi.org/10.1111/pbi.14018
Angiosperms	Hordeum vulgare	Phytozome	Hvulgare_462_r1	https://doi.org/10.1038/sdata.2017.44
Angiosperms	Iberis amara	Phytozome	Iamara_485_v1.1	Brassicales Map Alignment Project, DOE-JGI, http://bmap.jgi.doe.gov/
Angiosperms	Ipomoea nil	NCBI	Asagao_1.1	10.1038/ncomms13295
Angiosperms	Isatis tinctoria	Phytozome	Itinctoria_475_v1.1	Brassicales Map Alignment Project DOE-JGI http://bmap.jgi.doe.gov/
Angiosperms	Jatropha curcas	NCBI	RJC1_Hi-C	https://doi.org/10.1007/s13205-020-2082-0
Angiosperms	Joinvillea ascendens	Phytozome	Jascendens_587_v1.1	Joinvillea ascendens v1.1, DOE-JGI, http://phytozome-next.jgi.doe.gov/
Angiosperms	Juglans regia	NCBI	Walnut 2.0	https://10.3109/19401736.2015.1127367
Angiosperms	Kalanchoe fedtschenkoi	Phytozome	Kfedtschenkoi_382_v1.1	https://doi.org/10.1038/s41467-017-01491-7
Angiosperms	Kalanchoe laxiflora	Phytozome	Klaxiflora_309_v1.1	Kalanchoe laxiflora v1.1, DOE-JGI, http://phytozome.jgi.doe.gov/
Angiosperms	Lactuca sativa	Phytozome	Lsativa_467_v5	https://doi.org/10.1038/ncomms14953
Angiosperms	Lepidium sativum	Phytozome	Lsativum_478_v1.1	Brassicales Map Alignment Project, DOE-JGI, http://bmap.jgi.doe.gov/
Angiosperms	Linum usitatissimum	Phytozome	Lusitatissimum_200	https://doi.org/10.1111/j.1365-313x.2012.05093.x
Angiosperms	Lolium perenne	http://185.45.23.197:5080/ryegrassgenome	ryegrassgenome	https://doi.org/10.1111/tpj.13037
Angiosperms	Lotus japonicus	Phytozome	Ljaponicus_571_Lj1.0v1	https://doi.org/10.3390/genes11050483
Angiosperms	Lunaria annua	Phytozome	Lannua_476_v1.1	Brassicales Map Alignment Project, DOE-JGI, http://bmap.jgi.doe.gov/
Angiosperms	Lupinus albus	Phytozome	Lalbus_567_v1	https://doi.org/10.1038/s41467-019-14197-9
Angiosperms	Lupinus angustifolius	NCBI	LupAngTanjil_v1.0	https://doi.org/10.1111/pbi.12615
Angiosperms	Macleaya cordata	NCBI	MC_HNAU_1.0	https://doi.org/10.1016/j.molp.2017.05.007
Angiosperms	Malcolmia maritima	Phytozome	Mmaritima_477_v1.1	Brassicales Map Alignment Project, DOE-JGI, http://bmap.jgi.doe.gov/
Angiosperms	Malus domestica	Phytozome	Mdomestica_491_v1.1	https://doi.org/10.1038/ng.3886
Angiosperms	Manihot esculenta	Phytozome	Mesculenta_671_v8.1	https://doi.org/10.1038/ncomms4311
Angiosperms	Medicago truncatula	Phytozome	Mtruncatula_285_Mt4.0v1	https://doi.org/10.1186/1471-2164-15-312
Angiosperms	Miscanthus sinensis	Phytozome	Msinensis_497_v7.1	https://doi.org/10.1038/s41467-020-18923-6
Angiosperms	Momordica charantia	NCBI	Mcharantia_2.0	https://doi.org/10.1073/pnas.1921016117
Angiosperms	Morus notabilis	NCBI	ASM41409v2	https://doi.org/10.1038/ncomms3445
Angiosperms	Musa acuminata	Phytozome	Musa_acuminata_v2	https://doi.org/10.1186/s12864-016-2579-4
Angiosperms	Myagrum perfoliatum	Phytozome	Mperfoliatum_471_v1.1	Brassicales Map Alignment Project, DOE-JGI, http://bmap.jgi.doe.gov/
Angiosperms	Nelumbo nucifera	NCBI	Chinese Lotus 1.1	https://doi.org/10.1186/gb-2013-14-5-r41
Angiosperms	Nicotiana attenuata	NCBI	NIATTr2	https://doi.org/10.1073/pnas.1700073114
Angiosperms	Nicotiana sylvestris	NCBI	Nsyl	https://doi.org/10.1186/gb-2013-14-6-r60
Angiosperms	Nicotiana tabacum	NCBI	Ntab-TN90	https://doi.org/10.1038/ncomms4833
Angiosperms	Nicotiana tomentosiformis	NCBI	Ntom_v01	https://doi.org/10.1186/gb-2013-14-6-r60
Angiosperms	Nymphaea colorata	Phytozome	Ncolorata_566_v1.2	https://doi.org/10.1038/s41586-019-1852-5
Angiosperms	Olea europaea	Phytozome	Oeuropaea_451_v1.0	https://doi.org/10.1038/s41586-019-1852-5
Angiosperms	Oropetium thomaeum	Phytozome	Oropetium thomaeum v1.0	https://onlinelibrary.wiley.com/doi/10.1002/pld3.96
Angiosperms	Oryza brachyantha	Gramene.org	Oryza_brachyantha.v1.4b	https://doi.org/10.1016/j.pbi.2013.02.014
Angiosperms	Oryza sativa	Phytozome	Osativa_323_v7.0	https://doi.org/10.1093/nar/gkl976
Angiosperms	Panicum hallii	Phytozome	Phallii_590_v3.2	https://doi.org/10.1038/s41467-018-07669-x
Angiosperms	Panicum virgatum	Phytozome	Pvirgatum_450_v4.1	https://doi.org/10.1038/s41586-020-03127-1
Angiosperms	Paspalum vaginatum	Phytozome	Pvaginatum_672_v3.1	https://doi.org/10.1038/s41467-022-35507-8
Angiosperms	Phalaenopsis equestris	NCBI	ASM126359v1	https://doi.org/10.1038/ng.3149
Angiosperms	Phaseolus acutifolius	Phytozome	Pacutifolius_580_v1.0	https://doi.org/10.1038/s41467-021-22858-x
Angiosperms	Phaseolus vulgaris	Phytozome	Pvulgaris_442_v2.1	Phaseolus vulgaris v2.1, DOE-JGI and USDA-NIFA, http://phytozome.jgi.doe.gov/
Angiosperms	Phoenix dactylifera	NCBI	palm_55x_up_171113_PBpolish2nd_filt_p	10.1038/s41467-019-12604-9
Angiosperms	Phyllostachys edulis	NCBI	ASM1103853v1	https://doi.org/10.1093/gigascience/giy115
Angiosperms	Pistacia vera	Ensembl plants	PisVer_v2	https://doi.org/10.1186/s13059-019-1686-3
Angiosperms	Populus deltoides	Phytozome	PdeltoidesWV94_445_v2.1	http://www.jgi.doe.gov/
Angiosperms	Populus euphratica	NCBI	PopEup_1.0	https://doi.org/10.3109/19401736.2014.913159
Angiosperms	Populus trichocarpa	Phytozome	Ptrichocarpa_533_v4.1	https://doi.org/10.1126/science.1128691
Angiosperms	Prunus avium	NCBI	PAV_r1.0	https://doi.org/10.1093/dnares/dsx020
Angiosperms	Prunus mume	NCBI	P.mume_V1.0	https://doi.org/10.1038/ncomms2290
Angiosperms	Prunus persica	Phytozome	Ppersica_298_v2.1	https://doi.org/10.1038/ng.2586
Angiosperms	Punica granatum	NCBI	ASM765513v2	https://doi.org/10.1111/pbi.13260
Angiosperms	Pyrus x bretschneideri	NCBI	Pyrus_bretschneideri_v1	https://doi.org/10.1186/s12864-018-5224-6
Angiosperms	Quercus suber	NCBI	CorkOak1.0	https://doi.org/10.1038/sdata.2018.69
Angiosperms	Raphanus sativus	NCBI	ASM80110v3	https://doi.org/10.1007/s00122-022-04066-3
Angiosperms	Ricinus communis	Phytozome	Rcommunis_119	https://doi.org/10.1038/nbt.1674
Angiosperms	Rorippa islandica	Phytozome	Rislandica_473_v1.1	Brassicales Map Alignment Project, DOE-JGI, http://bmap.jgi.doe.gov/
Angiosperms	Rosa chinensis	NCBI	RchiOBHm-V2	https://doi.org/10.1038/s41588-018-0110-3
Angiosperms	Saccharum spontaneum	http://www.life.illinois.edu/ming/downloads/Spontaneum_genome/	Sspon.v20190103	https://doi.org/10.1038/s41588-018-0237-2
Angiosperms	Salix purpurea	Phytozome	Spurpurea_519_v5.1	https://doi.org/10.1186/s13059-020-1952-4
Angiosperms	Sesamum indicum	NCBI	ASM2616843v1	https://doi.org/10.1093/dnares/dsac041
Angiosperms	Setaria italica	Phytozome	Sitalica_312_v2.2	https://doi.org/10.1038/nbt.2196
Angiosperms	Setaria viridis	Phytozome	Sviridis_500_v2.1	https://doi.org/10.1038/s41587-020-0681-2
Angiosperms	Sinapis alba	Phytozome	Salba_584_v3.1	Brassicales Map Alignment Project DOE-JGI http://bmap.jgi.doe.gov/
Angiosperms	Solanum lycopersicum	Phytozome	Slycopersicum_514_ITAG3.2	https://doi.org/10.1038/nature11119
Angiosperms	Solanum pennellii	NCBI	SPENNV200	10.1038/ng.3046
Angiosperms	Solanum tuberosum	Phytozome	Stuberosum_686_v6.1	https://doi.org/10.1093/gigascience/giaa100
Angiosperms	Sorghum bicolor	Phytozome	Sbicolor_313_v3.1	https://doi.org/10.1111/tpj.13781
Angiosperms	Spinacia oleracea	NCBI	BTI_SOV_V1	https://doi.org/10.1038/s41467-021-27432-z
Angiosperms	Spirodela polyrhiza	Phytozome	Spolyrhiza_290_v2	https://doi.org/10.1038/ncomms4311
Angiosperms	Stanleya pinnata	Phytozome	Spinnata_486_v1.1	Brassicales Map Alignment Project, DOE-JGI, http://bmap.jgi.doe.gov/
Angiosperms	Tarenaya hassleriana	NCBI	ASM46358v1	https://doi.org/10.1105/tpc.113.113480
Angiosperms	Theobroma cacao	Phytozome	Tcacao_523_v2.1	https://doi.org/10.1186/gb-2013-14-6-r53
Angiosperms	Thinopyrum intermedium	Phytozome	Tintermedium_503_v2.1	Thinopyrum intermedium v2.1 DOE-JGI, http://phytozome.jgi.doe.gov/
Angiosperms	Thlaspi arvense	Phytozome	Tarvense_479_v1.1	Brassicales Map Alignment Project, DOE-JGI, http://bmap.jgi.doe.gov/
Angiosperms	Trifolium pratense	Phytozome	Tpratense_385_v2	https://doi.org/10.1038/srep17394
Angiosperms	Triticum aestivum	Phytozome	Taestivum_296_v2.2	https://doi.org/10.1126/science.1251788
Angiosperms	Vigna angularis	NCBI	ASM1680809v1	https://www.ncbi.nlm.nih.gov/datasets/genome/GCF_016808095.1/
Angiosperms	Vigna radiata	NCBI	Vradiata_ver6	https://doi.org/10.1038/ncomms6443
Angiosperms	Vigna unguiculata	Phytozome	Vunguiculata_540_v1.2	https://doi.org/10.1002/tpg2.20319
Angiosperms	Vitis vinifera	Phytozome	Vvinifera_457_v2.1	https://doi.org/10.1038/nature06148
Angiosperms	Zea mays	Phytozome	Zmays_493_RefGen_V4	https://doi.org/10.1038/nature22971
Angiosperms	Ziziphus jujuba	NCBI	ASM2079620v1	https://doi.org/10.3389/fpls.2021.773090
Angiosperms	Zoysia japonica	Zoysia Genome Database	ZJN_r1.1	https://doi.org/10.1093/dnares/dsw006
Angiosperms	Zostera marina	Phytozome	Zmarina_668_v3.1	https://doi.org/10.12688/f1000research.38156.1
