## AdditionalFile5 for "Conserved amino acid residues and gene expression patterns associated with the substrate preferences of the competing enzymes FLS and DFR"

Enzyme	Species	NCBI ID/ Sequence ID	Reference
FLS	Cyclamen purpurascens	BBA27023.1	https://doi.org/10.1007/s13562-017-0423-9
FLS	Cyclamen purpurascens	BBA27024.1	https://doi.org/10.1007/s13562-017-0423-9
FLS	Fagopyrum tataricum	AEC33116.1	https://doi.org/10.1016/j.jplph.2013.06.010
FLS	Arabidopsis thaliana	AAB41504.1	https://doi.org/10.1104/pp.108.117457
FLS	Citrus unshiu	BAA36554.1	https://doi.org/10.1046/j.1432-1033.2002.03108.x
FLS	Camellia sinensis	ASU87436.1	https://doi.org/10.1016/j.plantsci.2020.110632
FLS	Camellia sinensis	ASU87437.1	https://doi.org/10.1016/j.plantsci.2020.110632
FLS	Camellia sinensis	ASU87438.1	https://doi.org/10.1016/j.plantsci.2020.110632
FLS	Muscari aucheri	QBO54037.1	https://doi.org/10.3390/molecules24081579
FLS	Scutellaria baicalensis	AHA14501.1	https://doi.org/10.1155/2014/980740
FLS	Fagopyrum dibotrys	AHN19765.1	10.13430/j.cnki.jpgr.20230226001
FLS	Allium cepa	AQR58515.1	https://doi.org/10.1021/acs.jafc.7b01036
FLS	Allium cepa	AQR58516.1	https://doi.org/10.1021/acs.jafc.7b01036
FLS	Eustoma grandiflorum	AAF64168.1	https://doi.org/10.1023/A:1020320809654
FLS	Zea mays	NP 001140915.1	https://doi.org/10.1111/j.1365-313X.2010.04133.x
FLS	Petunia hybrida	CAA80264.1	https://doi.org/10.1046/j.1365-313X.1993.04061003.x
FLS	Solanum tuberosum	CAA63092.1	10.1046/j.1365-313x.1997.11010105.x
FLS	Acacia confusa	AFA55179.1	https://doi.org/10.1007/s11295-012-0536-1
FLS	Vaccinium corymbosum	AKJ87100.1	https://doi.org/10.1007/s00468-016-1393-6
FLS	Antirrhinum majus	ABB53382.1	https://doi.org/10.1111/j.1399-3054.2006.00774.x
FLS	Oryza sativa	BAF10144.1	https://doi.org/10.1021/acs.jafc.9b02142
FLS	Vitis vinifera	BAE75806.1	https://doi.org/10.1271/bbb.70.632
FLS	Vitis vinifera	BAE75809.1	https://doi.org/10.1271/bbb.70.632
FLS	Vitis vinifera	BAE75810.1	https://doi.org/10.1271/bbb.70.632
FLS	Vitis vinifera	BAE75807.1	https://doi.org/10.1271/bbb.70.632
FLS	Vitis vinifera	BAE75808.1	https://doi.org/10.1271/bbb.70.632
FLS	Fagopyrum tataricum	AGE13752.1	https://doi.org/10.1016/j.jplph.2013.06.010
FLS	Gentiana triflora	BAK09226.1	https://doi.org/10.5511/plantbiotechnology.10.1109c
FLS	Rosa rugosa	AIS22436.1	https://doi.org/10.3389/fpls.2015.01257
FLS	Petroselinum crispum	AAP57395.1	10.1016/s0014-5793(03)00479-4
FLS	Cymbidium hybrid	AIM58714.1	https://doi.org/10.1007/s00425-014-2152-9
FLS	Theobroma cacao	EOY09743.1	https://doi.org/10.1186/gb-2013-14-6-r53
FLS	Eustoma grandiflorum	BAD34463.1	https://doi.org/10.1111/j.1399-3054.2004.00407.x
FLS	Albuca bracteata	QBQ58058.1	https://doi.org/10.1186/s12870-019-1787-x
FLS	Fragaria ananassa	AAZ78661.1	https://doi.org/10.1016/j.abb.2007.04.040
FLS	Brassica napus	C09p052300.1	https://doi.org/10.3389/fpls.2021.733762
FLS	Brassica napus	A10p024130.1	https://doi.org/10.3389/fpls.2021.733762
FLS	Camellia nitidissima	ADZ28516.1	https://doi.org/10.1007/s11033-021-06345-6
FLS	Dendrobium officinale	ATD53725.1	https://doi.org/10.1007/s00709-020-01599-6
FLS	Tricyrtis sp.	BAU20368.1	https://doi.org/10.1007/s10535-018-0802-7
FLS	Glycine max	NP 001237419.1	https://doi.org/10.1007/s11103-006-9077-z
FLS	Prunus persica	AJO70134.1	https://doi.org/10.3389/fpls.2015.01257
FLS	Nierembergia sp	BAC10995.1	https://doi.org/10.5511/plantbiotechnology.23.19
FLS	Ginkgo biloba	GQ994432	https://doi.org/10.1007/s11033-011-0978-9
DFR	Nicotiana tabacum	NP 001312661.2	10.3390/genes10080559
DFR	Chrysanthemum morifolium	QPC96993.1	https://doi.org/10.3390/ijms21217960
DFR	Chrysanthemum morifolium	QPC96994.1	https://doi.org/10.3390/ijms21217960
DFR	Arabidopsis thaliana	NP_199094.1	10.1038/35048507
DFR	Ipomoea batatas	ABL74479.1	https://doi.org/10.1371/journal.pone.0078484
DFR	Fragaria ananassa	AAC25960.1	10.1104/pp.117.2.711
DFR	Malus domestica	AAD26204.1	https://doi.org/10.1016/S0168-9452(03)00201-2
DFR	Vitis vinifera	NP 001268144.1	https://doi.org/10.1007/BF00029856
DFR	Dianthus caryophyllus	CAA91924.1	10.17660/ActaHortic.1995.420.6
DFR	Gerbera hybrid cultivar	CAA78930.1	https://doi.org/10.1007/BF00042077
DFR	Gentiana triflora	BAA12736.1	https://doi.org/10.1093/oxfordjournals.pcp.a029004
DFR	Ipomoea purpurea	BAA74700.1	https://doi.org/10.1016/S0378-1119(98)00571-X
DFR	Vaccinium macrocarpon	AAL89714.1	https://doi.org/10.1016/S0168-9452(02)00087-0
DFR	Hordeum vulgare	AAB20555.1	https://doi.org/10.1007/BF00290650
DFR	Bromheadia finlaysoniana	AAB62873.1	https://doi.org/10.1016/S0168-9452(98)00071-5
DFR	Antirrhinum majus	P14721.1	https://doi.org/10.1016/0092-8674(86)90451-4
DFR	Populus tremuloides	AAN63056.1	https://doi.org/10.1046/j.1365-313X.2002.01458.x
DFR	Muscari aucheri	QEM23754.1	https://doi.org/10.3390/ijms20194743
DFR	Saussurea medusa	ABQ97018.1	https://doi.org/10.1007/s11033-011-1061-2
DFR	Fragaria vesca	AHL46447.1	https://doi.org/10.1371/journal.pone.0112707
DFR	Rosa hybrid cultivar	BAA12723.1	https://doi.org/10.1093/oxfordjournals.pcp.a078844
DFR	Solanum lycopersicum	CAA79154.1	https://doi.org/10.1016/0378-1119(94)90799-4
DFR	Callistephus chinensis	CAA91922.1	10.17660/ActaHortic.2000.508.28
DFR	Forsythia intermedia	CAA70345.1	10.1023/a:1005881032409
DFR	Zea mays	NP 001152467.2	10.1002/j.1460-2075.1987.tb04752.x
DFR	Zea mays	Q9SAN4	https://doi.org/10.1046/j.1365-313X.1998.00142.x
DFR	Camellia sinensis	ASU87421.1	https://doi.org/10.1093/hr/uhac098
DFR	Camellia sinensis	ASU87422.1	https://doi.org/10.1093/hr/uhac099
DFR	Camellia sinensis	ASU87423.1	https://doi.org/10.1093/hr/uhac100
DFR	Camellia sinensis	ASU87424.1	https://doi.org/10.1093/hr/uhac101
DFR	Camellia sinensis	ASU87425.1	https://doi.org/10.1093/hr/uhac102
DFR	Fagopyrum esculentum	BBC48377.1	https://doi.org/10.1186/s12870-017-1200-6
DFR	Fagopyrum esculentum	BBC48378.1	https://doi.org/10.1186/s12870-017-1200-6
DFR	Medicago truncatula	AAR27014.1	https://doi.org/10.1104/pp.103.030221
DFR	Medicago truncatula	AAR27015.1	https://doi.org/10.1104/pp.103.030221
DFR	Lotus japonicus	BAE19948.1	https://doi.org/10.1093/jxb/eri251
DFR	Lotus japonicus	BAE19949.1	https://doi.org/10.1093/jxb/eri252
DFR	Lotus japonicus	BAE19950.1	https://doi.org/10.1093/jxb/eri253
DFR	Lotus japonicus	BAE19951.1	https://doi.org/10.1093/jxb/eri254
DFR	Lotus japonicus	BAE19953.1	https://doi.org/10.1093/jxb/eri255
DFR	Angelonia angustifolia	AIR09398.1	https://doi.org/10.1371/journal.pone.0107755
DFR	Angelonia angustifolia	AHM27144.1	https://doi.org/10.1371/journal.pone.0107755
DFR	Spinacia oleracea	BAD67185.1	https://doi.org/10.1093/pcp/pch156
DFR	Pyrus communis	AAO39819.1	https://doi.org/10.1007/s00468-007-0145-z
DFR	Glycine max	NP 001238612.2	https://doi.org/10.1371/journal.pone.0142643
DFR	Glycine max	ABM64803.1	https://doi.org/10.1534/genetics.109.107904
DFR	Dryopteris erythrosora	QFQ61498.1	https://doi.org/10.1371/journal.pone.0232090
DFR	Dryopteris erythrosora	QFQ61499.1	https://doi.org/10.1371/journal.pone.0232090
DFR	Ginkgo biloba 1	GbDFR1	https://doi.org/10.1371/journal.pone.0072017
DFR	Ginkgo biloba 2	GbDFR2	https://doi.org/10.1371/journal.pone.0072017
DFR	Ginkgo biloba 3	GbDFR3	https://doi.org/10.1371/journal.pone.0072017
